# Comparative transcriptomic analyses reveal differences in the responses of diploid and triploid eastern oysters to environmental stress during a summer mortality event

**DOI:** 10.1101/2024.01.31.578323

**Authors:** Rujuta V. Vaidya, Sarah Bodenstein, Dildorakhon Rasulova, Jerome F. La Peyre, Morgan W. Kelly

**Affiliations:** Department of Biological Sciences, Louisiana State University, Baton Rouge, LA, USA; School of Animal Sciences, Louisiana State University Agricultural Center, Baton Rouge, LA 70803, United States of America

## Abstract

Triploid oysters are commonly used as the basis for production in the aquaculture of eastern oysters along the U.S East and Gulf of Mexico coasts. While they are valued for their rapid growth, incidents of triploid mortality during summer months have been well documented in eastern oysters, especially at low salinity sites. We compared global transcriptomic responses of diploid and triploid oysters bred from the same three maternal lines and outplanted to a high (annual mean salinity = 19.4 ± 6.7) and low (annual mean salinity = 9.3 ± 5.0) salinity site at the onset of mortality event in summer of 2021 to test for effect of parental contribution on triploid performance. We compared transcriptomic responses of same diploid and triploid oysters to test for ploidy specific differences in gene expression in response to high and low salinity sites and tested for instances of aneuploidy in experimental triploid oyster lines. Maternal parentage did not affect triploid mortality, but a strong effect of hatchery conditions (cohort) was observed. We detected a higher number of DEGs in response to outplant sites (salinity) and cohorts, indicating stronger influence of these two factors on triploid mortality. At the low salinity site where triploid oysters experienced high mortality, we observed downregulation of transcripts related to calcium signaling (Calmodulin-a, Histidine-rich calcium binding protein (HRC), and cadherin EGF LAG seven-pass G-type receptor 1(CELSR1)), ciliary activity (axonemal and cytoplasmic dyneins), and cell cycle check points (CDK1, HAUS augmin-like complex subunit 3, and MAPKKK, MCM7, SMCs, RTEL1). These transcripts suggest dampening of the salinity stress response and problems during cell division as key contributors to elevated summer mortality in triploid oysters. No instances of aneuploidy were detected in our triploid oyster lines.
