## Supplementary table 1 for "Comparative transcriptomic analyses reveal differences in the responses of diploid and triploid eastern oysters to environmental stress during a summer mortality event"

### Sheet: Sheet1
Supplementary table 1: regression line slopes calculated for ten chromosomes for each diploid and triploid oyster pair, matched for their site, cohort, and dam.
Diploid	Triploid	chr 1 NC_035780.1	chr 2 NC_035781.1	chr 3 NC_035782.1	chr 4 NC_035783.1	chr 5 NC_035784.1	chr 6 NC_035785.1	chr 7 NC_035786.1	chr 8 NC_035787.1	chr 9 NC_035788.1	chr 10 NC_035789.1
E1.CL21	E10-CL32	0.90091	0.922467	0.910658	0.922085	0.898241	0.81102	0.80906	0.86667	0.83138	0.78093
E2.CL22	E11-CL33	0.84644	0.8679	0.85027	0.80925	0.823	0.75493	0.77575	0.7549	0.77774	0.69989
E3.CL23	E12-CL34	0.919721	0.937565	0.936924	0.933556	0.916302	0.81471	0.84	0.8695	0.82634	0.8069
E4.CL24	E9-CL31	0.928117	0.945481	0.934089	0.931489	0.932817	0.85551	0.86629	0.88513	0.86277	0.83512
E5-CL25	F1-CL35	0.921947	0.915752	0.919848	0.943735	0.911339	0.81605	0.86191	0.82735	0.80591	0.74321
E6-CL26	F2-CL37	0.926577	0.92965	0.920951	0.924042	0.916661	0.8185	0.81932	0.81636	0.83549	0.79603
E7-CL27	F3-CL38	0.944862	0.963056	0.947781	0.967534	0.941663	0.83024	0.84796	0.87247	0.84251	0.74017
E8-CL28	F4-CL39	0.929753	0.93108	0.925493	0.927965	0.909342	0.8138	0.80078	0.84397	0.80507	0.74075
G10-SL22	H10-SL36	0.935121	0.960953	0.927104	0.964431	0.939481	0.88573	0.89155	0.90597	0.88135	0.91534
G11-SL23	H11-SL37	0.92054	0.9159	0.93529	0.90933	0.90148	0.83239	0.81734	0.84071	0.83143	0.81834
G12-SL24	H12-SL38	0.950863	0.957507	0.958357	0.972978	0.947155	0.85553	0.86841	0.88063	0.88328	0.8289
G9-SL21	H5-SL31	0.8909	0.920622	0.910914	0.903873	0.882371	0.82968	0.85777	0.83997	0.79715	0.76509
H1-SL25	H6-SL32	0.911773	0.908931	0.918575	0.921096	0.915335	0.8037	0.87046	0.8813	0.85598	0.81756
H2-SL26	H7-SL33	0.85307	0.94591	0.94591	0.943266	0.925824	0.85932	0.86711	0.83276	0.86776	0.85307
H3-SL27	H8-SL34	0.944605	0.953819	0.944943	0.95684	0.940576	0.83523	0.84189	0.87676	0.85452	0.86178
H4-SL28	H9-SL35	0.69132	0.68047	0.72829	0.72332	0.69431	0.62327	0.65313	0.63504	0.71336	0.74039
F10-VB26	G1-VB31	0.934764	0.934764	0.934764	0.936433	0.918349	0.83193	0.84731	0.86677	0.83593	0.75892
F11-VB27	G2-VB32	0.895397	0.879264	0.879678	0.877099	0.873254	0.82078	0.82054	0.8229	0.7813	0.72363
F12-VB28	G3-VB33	0.93958	0.921379	0.926526	0.937688	0.90801	0.84707	0.85006	0.85435	0.81591	0.83849
F5-VB21	G4-VB34	0.942206	0.918143	0.935594	0.934892	0.927841	0.83014	0.85528	0.87392	0.83143	0.81824
F6-VB22	G5-VB35	0.881066	0.908257	0.914886	0.91164	0.883061	0.81482	0.79298	0.84333	0.78337	0.79009
F7-VB23	G6-VB36	0.892638	0.926688	0.918986	0.916521	0.906888	0.83374	0.84421	0.84685	0.81364	0.7762
F8-VB24	G7-VB37	0.92558	0.952871	0.945266	0.934645	0.927303	0.84599	0.85761	0.87267	0.83739	0.82016
F9-VB25	G8-VB38	0.889	0.919032	0.900241	0.893857	0.8965	0.82904	0.81905	0.88152	0.83058	0.85899
E1-CL61	E10-CL72	0.921567	0.945139	0.93947	0.948948	0.91582	0.84493	0.82171	0.8335	0.84062	0.75695
E2-CL62	E11-CL73	0.942471	0.94156	0.923357	0.932333	0.911119	0.81797	0.83478	0.8603	0.8194	0.76715
E3-CL63	E12-CL74	0.60417	0.58576	0.64343	0.62616	0.59742	0.53213	0.58329	0.54238	0.58306	0.63542
E4-CL64	E9-CL71	0.9282	0.933819	0.925531	0.94036	0.902152	0.80803	0.85043	0.86374	0.82714	0.7709
E5.CL65	F1.CL75	0.934588	0.943678	0.941267	0.943267	0.92681	0.85103	0.83668	0.85401	0.87251	0.8112
E6.CL66	F2.CL76	0.905327	0.90547	0.925072	0.917217	0.910201	0.82308	0.85551	0.84782	0.85258	0.82788
E7.CL67	F3.CL77	0.950566	0.947236	0.947071	0.96069	0.943953	0.81862	0.85544	0.86888	0.85671	0.7725
E8.CL68	F4.CL78	0.93743	0.933658	0.920675	0.94723	0.93054	0.85922	0.83608	0.86487	0.82425	0.78532
G10.SL62	H10.SL76	0.9464	0.957579	0.92359	0.947724	0.93707	0.83328	0.82671	0.88728	0.84751	0.7781
G11.SL63	H11.SL77	0.931789	0.955915	0.926782	0.952627	0.936283	0.80588	0.8568	0.87442	0.84114	0.76195
G12.SL64	H12.SL78	0.931893	0.953373	0.935446	0.944714	0.925996	0.78552	0.82608	0.83419	0.84137	0.7805
G9.SL61	H5.SL71	0.919067	0.942262	0.923932	0.946435	0.925741	0.80806	0.83347	0.83521	0.82866	0.79977
H1.SL65	H6.SL72	0.928443	0.927293	0.931016	0.922556	0.917664	0.81398	0.82523	0.88129	0.82519	0.79073
H2.SL66	H7.SL73	0.927476	0.94313	0.931857	0.953208	0.940979	0.9349	0.86681	0.84452	0.84966	0.81916
H3.SL67	H8.SL74	0.938008	0.944502	0.933749	0.9192	0.901304	0.83979	0.82055	0.86928	0.83848	0.75545
H4.SL68	H9.SL75	0.925663	0.933875	0.914208	0.927665	0.915422	0.78111	0.82756	0.82771	0.80594	0.7357
F10.VB66	G1.VB71	0.952392	0.966649	0.950929	0.969142	0.943187	0.84861	0.86116	0.87	0.87767	0.79943
F11.VB67	G2.VB72	0.932138	0.940687	0.9245	0.930311	0.909863	0.79176	0.81678	0.84466	0.83709	0.85413
F12.VB68	G3.VB73	0.934746	0.9463	0.930824	0.93693	0.926328	0.8508	0.85873	0.82039	0.85815	0.7771
F5.VB61	G4.VB74	0.94907	0.970985	0.940746	0.967937	0.954088	0.86134	0.88682	0.89541	0.85011	0.79899
F6.VB62	G5.VB75	0.930436	0.96111	0.921745	0.952698	0.929311	0.82824	0.8391	0.85236	0.86931	0.79054
F7.VB63	G6.VB76	0.93002	0.932999	0.926587	0.93394	0.913893	0.82253	0.90643	0.933303	0.87804	0.97021
F8.VB64	G7.VB77	0.916412	0.957149	0.934012	0.924338	0.921701	0.78946	0.85843	0.84119	0.81682	0.77272
F9.VB65	G8.VB78	0.940224	0.94815	0.914657	0.931839	0.91389	0.81333	0.84075	0.84956	0.83085	0.8148
A1.CL1	A10.CL12	0.84788	0.86142	0.87793	0.84997	0.835192	0.75252	0.78224	0.76224	0.77631	0.68156
A2.CL2	A11.CL13	0.899919	0.90742	0.899863	0.889608	0.875934	0.79655	0.8032	0.83565	0.81321	0.78417
A3.CL3	A12.CL14	0.942079	0.952447	0.937371	0.929099	0.938843	0.84211	0.83028	0.89102	0.8317	0.8826
A4.CL4	A9.CL11	0.68917	0.71881	0.70805	0.67703	0.69488	0.64722	0.6517	0.61068	0.63305	0.49711
A5.CL5	B1.CL15	0.89637	0.926424	0.923056	0.929829	0.90612	0.78891	0.83572	0.84902	0.82958	0.76574
A6.CL6	B2.CL16	0.96148	0.945858	0.951763	0.956378	0.93258	0.82449	0.83319	0.88247	0.8455	0.76444
A7.CL7	B3.CL17	0.90462	0.921601	0.919981	0.925518	0.902203	0.81158	0.78138	0.85966	0.81959	0.76323
A8.CL8	B4.CL18	0.82307	0.84789	0.86227	0.82377	0.813838	0.73293	0.76889	0.7661	0.76441	0.70343
C10.SL2	D10.SL17	0.69919	0.77692	0.72154	0.66489	0.71212	0.6734	0.64667	0.63295	0.61693	0.5037
C11.SL3	D11.SL18	0.934146	0.952852	0.947672	0.960975	0.9438	0.86183	0.86177	0.89451	0.85118	0.8594
C12.SL4	D12.SL19	0.929288	0.945126	0.932633	0.933559	0.927047	0.8303	0.87329	0.85076	0.85016	0.84064
C9.SL1	D5.SL11	0.92515	0.9214	0.918176	0.93157	0.91605	0.84805	0.86406	0.87163	0.83667	0.80499
D1.SL5	D6.SL12	0.949589	0.957466	0.947363	0.960038	0.938908	0.83882	0.87842	0.86458	0.87873	0.8698
D2.SL6	D7.SL13	0.944585	0.951556	0.93618	0.940519	0.935879	0.8567	0.84057	0.83706	0.86469	0.85246
D3.SL7	D8.SL14	0.77538	0.84815	0.78928	0.75397	0.77208	0.73195	0.67081	0.70915	0.65618	0.52161
D4.SL8	D9.SL15	0.924677	0.945674	0.933657	0.936498	0.930153	0.82882	0.85406	0.84586	0.8421	0.82011
B10.VB6	C1.VB11	0.90023	0.928692	0.928088	0.922004	0.91112	0.80149	0.79751	0.85832	0.84956	0.83192
B11.VB7	C2.VB12	0.88447	0.903573	0.890608	0.86969	0.885803	0.81133	0.79932	0.83609	0.82393	0.84669
B12.VB8	C3.VB13	0.93383	0.932619	0.940082	0.940264	0.932933	0.82651	0.84834	0.8548	0.85974	0.83967
B5.VB1	C4.VB14	0.923248	0.935016	0.9314	0.929548	0.907081	0.83859	0.84709	0.86257	0.81171	0.70725
B6.VB2	C5.VB15	0.917153	0.930136	0.930126	0.933571	0.915979	0.82362	0.86723	0.87738	0.83516	0.8181
B7.VB3	C6.VB16	0.897722	0.913495	0.900722	0.89656	0.898203	0.82096	0.81751	0.84357	0.83226	0.77151
B8.VB4	C7.VB17	0.942719	0.940387	0.945798	0.96565	0.94532	0.87508	0.88833	0.89784	0.83488	0.82544
B9.VB5	C8.VB18	0.85633	0.87743	0.88324	0.84725	0.851052	0.75158	0.78098	0.78295	0.80281	0.75202
A1.CL41	A10.CL52	0.91083	0.90878	0.87451	0.8958	0.879211	0.86825	0.88484	0.85834	0.81028	0.81515
A2.CL42	A11.CL53	0.82357	0.83926	0.82341	0.80876	0.81417	0.77724	0.79589	0.76101	0.70928	0.6006
A3.CL43	A12.CL54	0.96761	0.98197	0.97963	0.96332	0.97353	0.91875	0.89221	0.89299	0.82534	0.70735
A4.CL44	A9.CL51	0.78485	0.76159	0.76213	0.78308	0.73954	0.78985	0.82254	0.77979	0.73757	0.81087
A5.CL45	B1.CL55	0.82956	0.83977	0.85592	0.85513	0.83935	0.81135	0.78487	0.78445	0.80204	0.83109
A6.CL46	B2.CL56	0.89286	0.88697	0.86972	0.86633	0.86202	0.79965	0.81186	0.78503	0.7497	0.7518
A7.CL47	B3.CL57	1.00953	1.01246	1.01417	1.0134	1.00337	0.95699	0.93918	0.95502	0.93312	0.83451
A8.CL48	B4.CL59	0.77311	0.77957	0.73633	0.71131	0.73663	0.76973	0.76632	0.70509	0.64076	0.60579
C10.SL42	D10.SL56	0.86451	0.84951	0.80166	0.82941	0.82579	0.7681	0.78826	0.7721	0.73745	0.6653
C11.SL43	D11.SL57	0.90139	0.92746	0.89495	0.88582	0.9131	0.85478	0.86786	0.87217	0.83622	0.73882
C12.SL44	D12.SL58	0.95892	0.95155	0.95767	0.94803	0.94398	0.857494	0.840702	0.84523	0.82913	0.67999
C9.SL41	D5.SL51	0.90944	0.88099	0.86695	0.88102	0.87601	0.8575	0.84288	0.83527	0.78884	0.74967
D1.SL45	D6.SL52	0.76307	0.75139	0.72544	0.73925	0.719266	0.71691	0.73207	0.75295	0.69696	0.77355
D2.SL46	D7.SL53	0.888206	0.910992	0.890294	0.890155	0.881572	0.8158	0.79992	0.85313	0.81333	0.80009
D3.SL47	D8.SL54	0.88715	0.88787	0.8845	0.89839	0.89564	0.85329	0.83561	0.84469	0.82065	0.67856
D4.SL48	D9.SL55	0.90825	0.93536	0.91396	0.90632	0.9226	0.86857	0.84901	0.87088	0.78678	0.70988
B10.VB46	B9.VB55	0.93658	0.93714	0.91078	0.90976	0.927294	0.85506	0.8733	0.86539	0.82848	0.69872
B11.VB47	C1.VB51	0.73819	0.74138	0.76838	0.738	0.71902	0.69361	0.69045	0.65706	0.66883	0.5262
B12.VB48	C2.VB52	0.56085	0.54469	0.58332	0.54564	0.53872	0.53482	0.56914	0.50409	0.51627	0.49413
B5.VB41	C3.VB53	0.83391	0.80319	0.80551	0.79247	0.79571	0.75376	0.74735	0.71751	0.72558	0.66942
B6.VB42	C4.VB54	0.9765	0.95079	1.00483	0.96537	0.97408	0.90345	0.89286	0.90178	0.88649	0.76965
B7.VB43	C5.VB55	0.63318	0.64369	0.64403	0.66422	0.6333	0.6426	0.63066	0.57965	0.58254	0.57348
B8.VB44	C6.VB56	0.93213	0.91374	0.94477	0.9284	0.94078	0.87834	0.85673	0.87111	0.87765	0.77251
